# Efficient and sensitive profiling of RNA-protein interactions using TLC-CLIP

**DOI:** 10.1101/2022.04.13.488168

**Authors:** Christina Ernst, Julien Duc, Didier Trono

## Abstract

RNA-binding proteins are instrumental for post-transcriptional gene regulation, yet transcriptome-wide methods to profile RNA-protein interactions remain technically challenging. We present an improved library preparation strategy for crosslinking and immunoprecipitation (CLIP) that involves tailing and ligation of cDNA molecules (TLC) for increased sensitivity and efficiency. TLC-CLIP eliminates time-consuming purifications, reduces sample loss and minimises experimental steps, allowing precise profiling of RNA-protein interactions from limited starting material at nucleotide resolution.
