## Supplemental Table 1 for "Efficient and sensitive profiling of RNA-protein interactions using TLC-CLIP"

### Sheet: Sheet1
Table 1: Mapping statistics
Library	Total Reads	Trimmed	Multi Mapped	Unmapped - too short	Unmapped - Other	Uniquely Mapping	Usable		Deletions	Insertions
sCE001_hnRNPA1_50k_lowR_Rep1	21566041	21136801	1728527	1296300	124766	17987208	17099451		3233348	56495
sCE002_hnRNPA1_50k_lowR_Rep2	21948957	21363822	1946302	1627260	143079	17647181	16729814		2987864	49938
sCE003_hnRNPc_50k_lowR_Rep1	2017862	1917534	207625	145912	27610	1536387	1487040		272889	5928
sCE004_hnRNPc_50k_lowR_Rep2	13903010	13401969	1453228	792331	186352	10970058	10419974		1945464	41172
sCE005_hnRNPA1_50k_midR_Rep1	19680304	17758690	2519367	1865054	211372	13162896	12449532		1578321	17931
sCE006_hnRNPA1_50k_midR_Rep2	22680838	20627456	2975079	2623089	243337	14785951	13828031		1767791	19523
sCE007_hnRNPc_50k_midR_Rep1	18834749	17251109	2966785	2035731	429574	11819019	11337850		1970940	34094
sCE008_hnRNPc_50k_midR_Rep2	24080496	20923000	3957011	1810300	655056	14500632	13594483		2225887	33144
sCE009_RBFOX2_50k_lowR_Rep1	30439211	29961759	7023625	1924352	179846	20833936	12895920		2435592	41399
sCE010_RBFOX2_50k_lowR_Rep2	22857339	22323929	4995286	1286844	138275	15903525	10493318		1918037	34575
sCE011_hnRNPI_50k_lowR_Rep1	27122179	26891271	2701016	1912320	231307	22046628	10969221		2424693	48369
sCE012_hnRNPI_50k_lowR_Rep2	31885400	31143413	4357244	3190991	407824	23187354	8960966		1560027	25808
sCE013_hnRNPA1_50k_noPAGE_Rep1	28473667	28284912	2924569	1279751	138734	23941858	23011984		3354641	151330
sCE014_hnRNPA1_50k_noPAGE_Rep2	30382721	30153868	3124409	1528116	159744	25341599	24372353		3681808	146765
sCE015_hnRNPc_50k_noPAGE_Rep1	26912718	26763823	3266293	1200858	280825	22015848	21396811		2500267	145821
sCE016_hnRNPc_50k_noPAGE_Rep2	28895731	28718107	3489150	1166378	293031	23769548	22995557		2740407	155611
sCE017_hnRNPI_50k_noPAGE_Rep1	27988656	27820138	4240986	1819841	247654	21511657	18877428		3299616	118434
sCE018_hnRNPI_50k_noPAGE_Rep2	26571578	26376866	3558547	1874028	239854	20704436	17847499		3115498	109694
sCE019_RBFOX2_50k_noPAGE_Rep1	28910255	28808950	13009979	1293084	95038	14410850	13105880		1353275	65836
sCE020_RBFOX2_50k_noPAGE_Rep2	30367005	30303956	14192810	1185466	93988	14831692	13418473		1354379	68491
sCE021_hnRNPA1_50k_noPAGE_RecJ_Rep1	25250722	25070649	2617808	1211166	130125	21111550	20225245		3236855	121044
sCE022_hnRNPA1_50k_noPAGE_RecJ_Rep2	28320898	28137361	2926377	1395510	151931	23663543	22699364		3520271	132012
sCE023_hnRNPc_50k_noPAGE_RecJ_Rep1	22457485	22349160	2595402	971220	223784	18558754	18029720		2120120	131793
sCE024_hnRNPc_50k_noPAGE_RecJ_Rep2	29597587	29443919	3440980	1166612	288707	24547620	23682178		2802359	169217
sCE025_hnRNPI_50k_noPAGE_RecJ_Rep1	28800020	28608644	4333125	1813629	266037	22195853	18062545		3037885	113202
sCE026_hnRNPI_50k_noPAGE_RecJ_Rep2	26716449	26408346	3505248	1645408	290056	20967634	17523950		2879809	102432
sCE027_RBFOX2_50k_noPAGE_RecJ_Rep1	30279083	30219001	14122325	1032842	93620	14970214	13283427		1372930	68092
sCE028_RBFOX2_50k_noPAGE_RecJ_Rep2	29517312	29452450	13591234	996574	97298	14767343	13232014		1347999	64203
sCE029_hnRNPc_5k_noPAGE_Rep1	29848409	29624701	3626207	1239094	397221	24362179	22526297		2443448	146235
sCE030_hnRNPc_5k_noPAGE_Rep2	29056073	28938427	3054767	1183433	269093	24431133	22227952		2590795	165974
sCE031_hnRNPc_500_noPAGE_Rep1	22937711	22756159	2302903	1045228	225442	19182587	12692719		1339418	87744
sCE032_hnRNPc_500_noPAGE_Rep2	27013850	26739887	2748844	1103947	299376	22587720	12435291		1269876	84379
sCE033_hnRNPc_5k_noPAGE_RecJ_Rep1	25661385	25491219	3081247	1168034	341739	20900199	18577112		2054988	124349
sCE034_hnRNPc_5k_noPAGE_RecJ_Rep2	28084421	27946307	3110648	1185348	285155	23365157	20575656		2328947	142757
sCE035_hnRNPc_500_noPAGE_RecJ_Rep1	25528698	25453256	2519746	998246	198630	21736634	9593255		1055839	68716
sCE036_hnRNPc_500_noPAGE_RecJ_Rep2	29708079	29589735	3323066	1288793	337753	24640123	11448657		1140062	69237
iCLIP
hnRNPc_rep1	16884452	16884452	2660412	1270114	187477	12766449	5574357		121077	4594
hnRNPc_rep2	20408030	20408030	2553316	481359	550707	16822648	10038972		91375	7926
irCLIP
hnRNPc_20k	46625442	46625442	4942347	33018851	79260	8584984	7689766		187918	45245
hnRNPc_100k	215735200	215735200	25339614	136112907	323616	53959063	46794141		1323251	297732
PTBP1_100k	155284139	155284139	31523542	64680938	525916	58553737	49556705		1813978	433989
easyCLIP
hnRNPc_eC_Rep1	10965811	2032209	462993	575256	122926	866967	820323		63669	948
hnRNPc_eC_Rep2	5887233	1068154	167072	576612	58857	264450	262797		15194	262
RBFOX2_eC_Rep1	65615808	10624184	3239424	1321633	321339	5723265	4284597		415882	3733
RBFOX2_eC_Rep2	87330193	12636481	3648389	1902757	351611	6710958	5055423		529872	4467
RBFOX2_eC_Rep3	65143976	15746936	4937905	1567970	467367	8747005	6912449		656881	5765
