## Supplemental Table 2 for "Efficient and sensitive profiling of RNA-protein interactions using TLC-CLIP"

### Sheet: Sheet1
Table 2: Adapter Sequences
Name	Sequence	Scale	Purification
3' Adapter
L3-TLC-CLIP-polyA-IR800CWN	/5Phos/AGATCGGAAGAGCACACGTCTGAAAAAAAAAAAAAAAAAAAAAAAAA/3IR800CWN/	250nm	RNASE
5' Adapter				Index within read
TLC_L01	/5Phos/NNNNATCACGNNNNNAGATCGGAAGAGCGTCGTG/3ddC/	100nm	STD	CGTGAT
TLC_L02	/5Phos/NNNNCGATGTNNNNNAGATCGGAAGAGCGTCGTG/3ddC/	100nm	STD	ACATCG
TLC_L03	/5Phos/NNNNTTAGGCNNNNNAGATCGGAAGAGCGTCGTG/3ddC/	100nm	STD	GCCTAA
TLC_L04	/5Phos/NNNNTGACCANNNNNAGATCGGAAGAGCGTCGTG/3ddC/	100nm	STD	TGGTCA
TLC_L05	/5Phos/NNNNACAGTGNNNNNAGATCGGAAGAGCGTCGTG/3ddC/	100nm	STD	CACTGT
TLC_L06	/5Phos/NNNNGCCAATNNNNNAGATCGGAAGAGCGTCGTG/3ddC/	100nm	STD	ATTGGC
TLC_L07	/5Phos/NNNNCAGATCNNNNNAGATCGGAAGAGCGTCGTG/3ddC/	100nm	STD	GATCTG
TLC_L08	/5Phos/NNNNACTTGANNNNNAGATCGGAAGAGCGTCGTG/3ddC/	100nm	STD	TCAAGT
TLC_L09	/5Phos/NNNNGATCAGNNNNNAGATCGGAAGAGCGTCGTG/3ddC/	100nm	STD	CTGATC
TLC_L10	/5Phos/NNNNTAGCTTNNNNNAGATCGGAAGAGCGTCGTG/3ddC/	100nm	STD	AAGCTA
TLC_L11	/5Phos/NNNNATGAGCNNNNNAGATCGGAAGAGCGTCGTG/3ddC/	100nm	STD	GCTCAT
TLC_L12	/5Phos/NNNNCTTGTANNNNNAGATCGGAAGAGCGTCGTG/3ddC/	100nm	STD	TACAAG
TLC_L13	/5Phos/NNNNAGTCAANNNNNAGATCGGAAGAGCGTCGTG/3ddC/	100nm	STD	TTGACT
TLC_L14	/5Phos/NNNNAGTTCCNNNNNAGATCGGAAGAGCGTCGTG/3ddC/	100nm	STD	GGAACT
TLC_L15	/5Phos/NNNNATGTCANNNNNAGATCGGAAGAGCGTCGTG/3ddC/	100nm	STD	TACAGT
TLC_L16	/5Phos/NNNNCCGTCCNNNNNAGATCGGAAGAGCGTCGTG/3ddC/	100nm	STD	GGACGG
cDNA Amplification
P5short_TLC-CLIP	ACACGACGCTCTTCCGATCT	100nm	PAGE
P7short_TLC-CLIP	TGACGTGTGCTCTTCCGATCT	100nm	PAGE
PCR amplification
P5_Universal_adapter	AATGATACGGCGACCACCGAGATCTACACTCTTTCCCTACACGACGCTCTTCCGATCT	1um	PAGE
				Index Sequence
P7-1_TLC-CLIP	CAAGCAGAAGACGGCATACGAGATCGTGATGTGACTGGAGTTCAGACGTGTGCTCTTCCGATC*T	250nm	PAGE	ATCACGAT
P7-2_TLC-CLIP	CAAGCAGAAGACGGCATACGAGATACATCGGTGACTGGAGTTCAGACGTGTGCTCTTCCGATC*T	250nm	PAGE	CGATGTAT
P7-3_TLC-CLIP	CAAGCAGAAGACGGCATACGAGATGCCTAAGTGACTGGAGTTCAGACGTGTGCTCTTCCGATC*T	250nm	PAGE	TTAGGCAT
P7-4_TLC-CLIP	CAAGCAGAAGACGGCATACGAGATTGGTCAGTGACTGGAGTTCAGACGTGTGCTCTTCCGATC*T	250nm	PAGE	TGACCAAT
P7-5_TLC-CLIP	CAAGCAGAAGACGGCATACGAGATCACTGTGTGACTGGAGTTCAGACGTGTGCTCTTCCGATC*T	250nm	PAGE	ACAGTGAT
P7-6_TLC-CLIP	CAAGCAGAAGACGGCATACGAGATATTGGCGTGACTGGAGTTCAGACGTGTGCTCTTCCGATC*T	250nm	PAGE	GCCAATAT
P7-7_TLC-CLIP	CAAGCAGAAGACGGCATACGAGATGATCTGGTGACTGGAGTTCAGACGTGTGCTCTTCCGATC*T	250nm	PAGE	CAGATCAT
P7-8_TLC-CLIP	CAAGCAGAAGACGGCATACGAGATTCAAGTGTGACTGGAGTTCAGACGTGTGCTCTTCCGATC*T	250nm	PAGE	ACTTGAAT
